# Proteome analysis of xylose metabolism in *Rhodotorula toruloides* during lipid production

**DOI:** 10.1101/601930

**Authors:** Ievgeniia A. Tiukova, Jule Brandenburg, Johanna Blomqvist, Sabine Samples, Nils Mikkelsen, Morten Skaugen, Magnus Øverlie Arntzen, Jens Nielsen, Mats Sandgren, Eduard J. Kerkhoven

## Abstract

**Background:** *Rhodotorula toruloides* is a promising platform organism for production of lipids from lignocellulosic substrates. Little is known about the metabolic aspects of lipid production from the lignocellolosic sugar xylose by oleaginous yeasts in general and *R. toruloides* in particular. This study presents the first proteome analysis of the metabolism of *R. toruloides* during conversion of xylose to lipids.

**Results:** *R. toruloides* cultivated on either glucose or xylose was subjected to comparative analysis of its growth dynamics, lipid composition, fatty acid profiles and proteome. The maximum growth and sugar uptake rate of glucose-grown *R. toruloides* cells were almost twice that of xylose-grown cells. Cultivation on xylose medium resulted in a lower final biomass yield although final cellular lipid content was similar between glucose- and xylose-grown cells. Analysis of lipid classes revealed the presence of monoacylglycerol in the early exponential growth phase as well as a high proportion of free fatty acids. Carbon source-specific changes in lipid profiles were only observed at early exponential growth phase, where C18 fatty acids were more saturated in xylose-grown cells. Proteins involved in sugar transport, initial steps of xylose assimilation and NADPH regeneration were among the proteins whose levels increased the most in xylose-grown cells across all time points. The levels of enzymes involved in the mevalonate pathway, phospholipid biosynthesis and amino acids biosynthesis differed in response to carbon source. In addition, xylose-grown cells contained higher levels of enzymes involved in peroxisomal beta-oxidation and oxidative stress response compared to cells cultivated on glucose.

**Conclusions:** The results obtained in the present study suggest that sugar import is the limiting step during xylose conversion by *R. toruloides* into lipids. NADPH appeared to be regenerated primarily through pentose phosphate pathway although it may also involve malic enzyme as well as alcohol and aldehyde dehydrogenases. Increases in enzyme levels of both fatty acid biosynthesis and beta-oxidation in xylose-grown cells was predicted to result in a futile cycle. The results presented here are valuable for the development of lipid production processes employing *R. toruloides* on xylose-containing substrates.
