## Supplemental File 6 for "Proteome analysis of xylose metabolism in *Rhodotorula toruloides* during lipid production"

### Sheet: Additional_file_6
Additional file 6. Relative levels of differentially expressed proteins in R. toruloides cultivated on either glucose or xylose during late exponential growth phase
UniProt			Quantative proteomics											GO
Protein IDs	Gene names	Protein names	Peptides	Unique peptides	Score	-Log Student's T-test p-value xylose t2 glucose t2	Student's T-test Difference xylose t2 glucose t2	LFQ intensity F5X	LFQ intensity C5X	LFQ intensity A5X	LFQ intensity A2G	LFQ intensity E2G	LFQ intensity B2G	Gene ontology (biological process)
								xylose t2	xylose t2	xylose t2	glucose t2	glucose t2	glucose t2
M7WCJ7	RHTO_06682	RNA helicase	30	30	323.31	3.93791903853285	-1.10463269551595	31.05866	30.92295	31.09742	32.23029	32.10365	32.05898
M7WD74	RHTO_06480	Rhodocoxin reductase	19	19	124.47	3.6594127838608	1.37462361653646	29.88214	30.10162	30.21153	28.5957	28.74762	28.72809
M7WDP2	RHTO_05929	Glycoside hydrolase family 65 protein	16	16	280.41	3.31969230975396	5.47443072001139	32.14124	32.13819	32.06169	25.68771	27.49816	26.73195	carbohydrate metabolic process [GO:0005975]
M7WDZ0	RHTO_05740	Protein of short-chain dehydrogenase/reductase SDR family	12	11	196.82	2.65302168610642	-1.6887804667155	34.38574	33.69021	34.43986	35.83088	35.8976	35.85366
M7WEI6	RHTO_05569	RNA binding protein	4	4	170.8	3.66159876773913	3.10419464111328	31.58073	31.31149	31.11291	28.52567	27.84368	28.3232
M7WEJ4	RHTO_05579	D-arabinose 1-dehydrogenase	18	18	214.37	6.01978791531465	2.87386004130046	32.68303	32.67398	32.75845	29.89879	29.73172	29.86337
M7WFV3	RHTO_05229	C-5 sterol desaturase	5	5	72.307	2.6872935740286	-3.05391565958659	24.84283	24.99404	24.35884	28.47251	27.14608	27.73886	lipid biosynthetic process [GO:0008610]
M7WGD5	RHTO_04266	MFS transporter, sugar:H+ symporter	12	12	216.84	5.25401703692424	-2.50631332397461	30.05491	29.91099	30.06291	32.59208	32.55883	32.39685
M7WGU8	RHTO_04212	NmrA family transcriptional regulator	13	13	150.31	4.17140809958544	3.71272404988607	32.02996	31.71129	31.63914	27.78238	28.40353	28.05631
M7WH48	RHTO_04054	Ubiquitin-conjugating enzyme E2 N	6	6	46.78	5.03848274089653	2.26352945963542	31.29909	31.24666	31.13828	28.83825	29.04721	29.00798
M7WH84	RHTO_04104	Diamine N-acetyltransferase	14	14	323.31	3.56424931687525	1.25050354003907	32.90388	33.21574	32.90686	31.74919	31.74943	31.77635
M7WHA3	RHTO_04129	Tubulin-specific chaperone A	2	2	36.513	3.5460372601241	1.43869209289551	26.99916	27.21095	26.93101	25.49299	25.77767	25.55439	tubulin complex assembly [GO:0007021];post-chaperonin tubulin folding pathway [GO:0007023]
M7WHP5	RHTO_03800	Peptidase S9 prolyl oligopeptidase active site domain protein	30	30	323.31	4.04191586564038	2.06177393595378	34.03009	34.13193	33.97971	31.86098	32.22834	31.8671
M7WJ06	RHTO_03406	D-lactaldehyde dehydrogenase	13	13	288.62	4.98475390950748	2.35138575236003	32.42827	32.44312	32.54924	30.12756	30.2518	29.98712
M7WJJ6	RHTO_02605	L-lactate dehydrogenase (Cytochrome)	14	14	147.4	5.40496459030636	1.55514780680339	30.20932	30.29494	30.23615	28.71463	28.62034	28.73999
M7WJX6	RHTO_06489	Phosphopantetheine adenylyltransferase / dephospho-CoA kinase	2	2	4.9843	4.02957626980964	3.42408243815104	28.74493	28.63914	28.6146	25.65412	24.94373	25.12857	biosynthetic process [GO:0009058]
M7WKI7	RHTO_06468	Inositol-3-phosphate synthase	27	27	323.31	4.04141201771596	1.50395838419596	35.28209	35.38436	35.4292	34.02763	33.7603	33.79585	phospholipid biosynthetic process [GO:0008654];inositol biosynthetic process [GO:0006021]
M7WKJ1	RHTO_05818	Mandelate racemase/muconate lactonizing enzyme	22	22	323.31	5.85171384648256	8.31734530131022	33.00594	32.9632	32.99389	24.85483	24.30487	24.8513	cellular amino acid catabolic process [GO:0009063];carbohydrate catabolic process [GO:0016052]
M7WKL7	RHTO_05838	Aldehyde dehydrogenase (NAD)	22	22	323.31	4.43523546744642	1.51146443684895	35.40778	35.23439	35.32331	33.7913	33.91634	33.72344
M7WKU2	RHTO_05759	Uncharacterized protein	5	5	20.342	2.69669144418996	-2.00364430745443	26.174	25.22762	25.77809	27.69285	27.83708	27.66071	lipid metabolic process [GO:0006629]
M7WL04	RHTO_05922	Histidine kinase	2	2	5.1263	2.88464076967662	-2.64852205912272	22.52667	22.81907	22.82798	24.77407	25.83911	25.5061
M7WL36	RHTO_05817	Thioredoxin Trp26 family protein	5	5	45.274	3.22414179928976	1.04039319356282	28.00576	27.88826	28.16063	27.09265	26.99075	26.85007
M7WL79	RHTO_05716	DNA-directed RNA polymerase II subunit RPB7	3	3	23.431	2.74571652410233	-2.75967979431152	24.51797	25.68884	24.65655	27.66112	27.65144	27.82984	transcription, DNA-templated [GO:0006351]
M7WLE1	RHTO_05613	Glutathione S-transferase	12	12	93.95	2.71485013961062	2.56626574198405	29.9746	30.0971	30.44806	28.17064	27.60428	27.04604
M7WLE9	RHTO_01778	5-coumarate-CoA ligase	8	8	89.527	3.29372887410545	2.08106231689453	29.66785	29.00895	29.47086	27.23142	27.40941	27.26365	metabolic process [GO:0008152]
M7WLI6	RHTO_01833	Uncharacterized protein	3	3	45.286	3.76981104566471	-4.16266187032064	25.03248	24.574	23.99721	28.72832	28.79017	28.57319
M7WLL7	RHTO_05524	Short-chain dehydrogenase/reductase SDR family protein	6	6	83.124	5.62904090757625	4.48145929972331	29.3283	29.31618	29.38821	24.85011	25.0593	24.67891
M7WLP6	RHTO_05680	Aldehyde dehydrogenase	16	16	188.22	3.41788312460552	1.03538195292155	30.77188	30.49914	30.68286	29.70352	29.60765	29.53657	cellular aldehyde metabolic process [GO:0006081]
M7WLS1	RHTO_01923	MFS transporter, sugar transporter	10	10	103.9	3.17329934845513	3.78557459513346	32.3219	32.10165	32.10734	28.84365	27.61569	28.71483	transmembrane transport [GO:0055085];carbohydrate transport [GO:0008643]
M7WLT7	RHTO_01532	Endoplasmic reticulum-Golgi intermediate compartment protein 3	3	3	7.0962	2.67728974396177	2.88102022806803	27.96378	28.6107	27.98842	25.87205	25.37432	24.67347
M7WLX6	RHTO_05582	Beta-glucosidase (EC 3.2.1.21)	31	28	323.31	6.7477949981045	7.95165824890137	37.28632	37.45409	37.38816	29.25036	29.45813	29.56511	cellulose catabolic process [GO:0030245]
M7WM21	RHTO_05458	Dienelactone hydrolase family protein	9	9	135	4.05966016923157	2.21239980061849	32.95328	32.97437	32.89688	30.61404	30.99914	30.57416
M7WM64	RHTO_01657	Flavin-containing monooxygenase	10	10	39.684	2.83764338579083	1.07719167073568	29.95283	29.84049	29.80666	28.89781	28.52921	28.94137
M7WM80	RHTO_05523	C-signal	11	11	167.75	4.40162517924492	2.23361841837565	32.02987	31.91217	32.1112	29.67917	29.97992	29.69329
M7WM84	RHTO_01677	Memo-related protein	4	4	25.657	3.08127668993184	1.25662231445313	28.73676	28.47835	28.29079	27.26177	27.14987	27.3244
M7WMG6	RHTO_01349	Lactam utilization protein LamB	6	6	42.65	2.79001839943961	2.28358205159505	27.84524	28.43042	27.83599	25.40682	26.18367	25.67042	carbohydrate metabolic process [GO:0005975]
M7WMJ7	RHTO_05208	Cytochrome c	5	5	104.36	3.87069960987041	1.73399670918783	32.77933	32.98595	32.68645	30.96492	31.23945	31.04538	oxidation-reduction process [GO:0055114]
M7WMM0	RHTO_01389	Lipase, class 3	7	7	38.3	4.08891052984525	2.31259346008301	27.32783	27.43865	27.70339	25.23935	25.28689	25.00585	lipid metabolic process [GO:0006629]
M7WMN7	RHTO_01414	Small ubiquitin-related modifier	4	4	12.049	5.08463929327576	2.25126012166341	31.42086	31.32265	31.28538	29.12033	29.18858	28.9662
M7WMZ3	RHTO_05157	MFS sugar transporter	8	8	57.909	2.7319572591386	-2.29183006286621	27.72006	27.56333	27.33262	29.95892	29.27255	30.26002	carbohydrate transport [GO:0008643]
M7WN91	RHTO_04310	Aldehyde dehydrogenase	17	17	323.31	3.80806011485518	7.52028719584147	32.45427	32.47899	32.47631	24.03044	25.90417	24.91411
M7WND2	RHTO_01267	Mitochondrial ribosomal protein subunit L51	7	7	57.788	4.75236182372691	-1.00114568074544	28.97449	28.86207	28.91562	29.96761	29.90899	29.87901
M7WNN9	RHTO_04196	Methylenetetrahydrofolate reductase (EC 1.5.1.20)	24	24	323.31	4.04294852768637	-1.42609087626139	31.09792	30.9774	30.92839	32.55787	32.30185	32.42227	tetrahydrofolate interconversion [GO:0035999];methionine biosynthetic process [GO:0009086]
M7WNT1	cyn1 RHTO_04284	Cyanate hydratase (Cyanase) (EC 4.2.1.104) (Cyanate hydrolase) (Cyanate lyase)	8	8	97.022	7.35432138212638	3.2515557607015	31.77073	31.66822	31.72761	28.47197	28.47854	28.46139	cyanate metabolic process [GO:0009439]
M7WNV3	RHTO_04309	Aminotransferase, class V/Cysteine desulfurase	14	14	177.81	3.54298591951998	-1.0137825012207	29.56021	29.32565	29.40694	30.36265	30.4351	30.5364
M7WNW9	RHTO_04330	Thiamine biosynthesis protein Nmt1	7	7	66.088	2.56762225977912	1.93506685892741	30.16543	29.71376	29.52826	27.6656	27.6238	28.31285	thiamine biosynthetic process [GO:0009228]
M7WNY8	RHTO_04350	Long-chain acyl-CoA synthetase	13	13	132.52	4.03926194967491	2.97734069824219	30.46733	30.78246	30.53918	27.50529	27.93691	27.41474	metabolic process [GO:0008152]
M7WNZ1	RHTO_04355	Glutamate carboxypeptidase II	23	23	217.63	3.26335766151319	1.12159665425619	30.66119	30.73513	30.5517	29.41504	29.72234	29.44585
M7WP61	RHTO_04180	Gram domain protein	6	6	20.437	3.90163894966435	3.04693031311035	27.56049	27.92014	27.33645	24.38624	24.78742	24.50263
M7WPA0	RHTO_00641	Aldo/keto reductase	18	18	323.31	6.51305023018388	4.5218194325765	34.56575	34.58794	34.61242	30.15473	30.10986	29.93607
M7WPB7	RHTO_04235	Glutamine-dependent NAD(+) synthetase (EC 6.3.5.1) (NAD(+) synthase [glutamine-hydrolyzing])	8	8	82.594	2.93514455771977	1.05447642008464	28.92224	28.68756	28.55105	27.5465	27.77769	27.67324	NAD biosynthetic process [GO:0009435]
M7WPK0	RHTO_03799	Acetyltransferase GNAT family	19	17	85.51	4.45557184797197	2.15299161275228	30.31322	30.4177	30.25293	28.19817	28.3262	28.00051
M7WPM4	RHTO_00781	Cytochrome b5	7	7	93.868	2.56027388188595	1.01035944620768	29.87091	29.87221	29.6088	28.61894	29.02314	28.67875
M7WPR6	RHTO_00816	Bestrophin/UPF0187 family protein	5	5	55.041	4.35655904947825	2.58893458048503	29.13296	28.67576	28.85228	26.34396	26.26075	26.28949
M7WQ15	RHTO_03763	Thioredoxin	4	4	50.847	4.69871397737831	4.54520161946615	30.2878	30.6193	30.00249	25.60329	25.81005	25.86065	glycerol ether metabolic process [GO:0006662];cell redox homeostasis [GO:0045454]
M7WQ20	RHTO_03768	Serine/threonine-protein kinase	6	6	24.384	4.45932134121064	3.3769900004069	27.92235	28.12065	28.24803	24.6192	24.5504	24.99047
M7WQ73	RHTO_08030	Aconitate hydratase, mitochondrial (Aconitase) (EC 4.2.1.-)	31	31	323.31	2.57579392004924	1.16086514790853	31.00176	31.00571	30.95387	30.03669	29.96058	29.48147	tricarboxylic acid cycle [GO:0006099];mitochondrial translation [GO:0032543]
M7WQ96	RHTO_03853	Acyl-CoA-binding protein, ACBP	5	5	59.697	3.97312675251227	4.61400922139486	33.66352	33.22949	32.72974	28.60233	28.82232	28.35607
M7WQH4	RHTO_03537	Carboxy-cis,cis-muconate cyclase	5	5	79.065	2.94657906514479	-1.47863006591797	27.21669	27.82384	27.44016	28.96543	28.98022	28.97093
M7WQH7	RHTO_03542	U3 small nucleolar RNA-associated protein 11	3	3	10.535	3.69589215502183	-2.00678380330404	24.6906	25.17033	24.80328	26.88239	26.99237	26.8098	rRNA processing [GO:0006364]
M7WQJ3	RHTO_08140	Mitochondrial carrier protein	8	7	61.518	4.04285296329064	4.19541994730632	28.51878	28.09119	28.77401	24.25577	24.56892	23.97303	transport [GO:0006810]
M7WQK2	RHTO_03699	60S ribosomal protein l28	4	4	94.782	5.95802397684848	5.6396427154541	30.73223	30.74423	30.80693	25.15746	25.29936	24.90764	translation [GO:0006412]
M7WQU1	RHTO_03471	RNA processing-related mitochondrial RNA degradation	12	12	91.586	3.06824500164381	-1.01878293355306	27.94022	27.7397	28.01228	29.06887	28.80434	28.87534	mitochondrial RNA metabolic process [GO:0000959]
M7WRB2	RHTO_02549	Rho guanyl-nucleotide exchange factor	18	18	100.32	2.68487910540782	2.23789151509603	30.5285	30.59557	30.37565	28.83903	27.78731	28.15971	regulation of Rho protein signal transduction [GO:0035023]
M7WRN5	RHTO_02654	Putative hydrolases of HD superfamily	7	7	50.083	3.78710809840951	-1.22113355000814	27.88542	27.74778	27.85822	28.89628	29.11081	29.14773
M7WRV6	RHTO_02573	Peptidyl-prolyl cis-trans isomerase (EC 5.2.1.8)	5	5	37.67	2.97113127471553	1.09253247578939	30.13369	29.8904	29.8699	28.82113	29.06049	28.73476
M7WRX5	RHTO_02422	Subtilisin-like protease	15	13	284.4	4.52485470216423	4.32184282938639	31.11434	31.06657	31.26456	26.44411	26.94358	27.09225
M7WRY0	RHTO_02427	Subtilisin-like protease	22	20	323.31	2.71930034971479	3.38288497924805	32.92002	33.10645	33.22949	28.86853	30.44342	29.79535
M7WS17	RHTO_02628	Pyruvate carboxylase (EC 6.4.1.1)	59	59	323.31	3.35796781703206	-1.14825439453125	34.55024	34.64184	34.35041	35.54924	35.7737	35.66432	pyruvate metabolic process [GO:0006090];gluconeogenesis [GO:0006094]
M7WS38	RHTO_07106	Acetyl-CoA hydrolase	26	26	227.67	4.07399246909421	-1.15046755472819	31.67021	31.56061	31.45381	32.71264	32.76971	32.65367	acetyl-CoA metabolic process [GO:0006084];acetate metabolic process [GO:0006083]
M7WS48	RHTO_02321	Ubiquitin-conjugating enzyme E2 D/E	5	5	115.09	4.71693703737053	2.57497215270996	30.50966	30.47373	30.51728	27.94324	28.10335	27.72917
M7WT18	RHTO_06766	60S ribosomal protein l44	3	3	7.3787	4.13128094637443	4.62693214416504	28.85469	29.72379	29.28295	24.44529	24.83546	24.69988	translation [GO:0006412]
M7WT66	RHTO_06801	L-fucose transporter	6	6	63.711	3.0414451937978	4.36411666870117	31.04473	29.97213	31.6447	26.38617	26.62631	26.55672	transmembrane transport [GO:0055085]
M7WT79	RHTO_01970	Xylitol dehydrogenase	20	20	323.31	4.90959404963288	10.4581648508708	35.38699	35.27538	35.31443	24.11482	25.0333	25.45419
M7WTH5	RHTO_06931	AMMECR1 domain containing protein	3	3	21.853	3.36771311453569	1.26086107889811	27.42398	27.1334	27.50597	26.02968	26.11581	26.13528
M7WTK0	RHTO_06961	Cleft lip and palate associated transmembrane protein	4	4	37.652	2.74771319112156	1.68249384562174	27.30156	27.15238	27.18471	25.18117	25.46443	25.94556
M7WTN9	RHTO_01922	Alcohol dehydrogenase (NADP+)	18	10	323.31	6.35178126770515	8.72492535909017	33.48891	33.49118	33.38535	24.8444	24.89406	24.45221
M7WTU3	RHTO_06016	MFS monosaccharide transporter	8	8	226.65	4.56624311418146	-2.42759323120117	29.79022	29.82174	29.6065	31.98695	32.25175	32.26254
M7WU46	RHTO_01871	Glycosyl hydrolase, family 88	5	5	36.916	2.72103257922428	1.68272082010905	26.8276	26.47988	26.79675	25.22431	24.61267	25.21909
M7WU66	RHTO_01896	Mitochondrial escape protein 2	10	10	75.694	2.71090672972644	1.46165211995443	28.65622	28.44067	28.85326	27.2907	26.86832	27.40617
M7WU74	RHTO_01686	5-methyltetrahydropteroyltriglutamate-homocysteine S-methyltransferase	22	22	306.92	4.25202011923949	1.16553751627604	33.35941	33.30253	33.2392	32.2434	32.09153	32.06958	methionine biosynthetic process [GO:0009086]
M7WU76	RHTO_01906	Het-c2 protein	9	9	153.41	4.30726997318698	1.33974838256836	31.86618	31.8609	31.9111	30.52477	30.66814	30.42602
M7WUD3	RHTO_01560	Fumarate reductase flavoprotein subunit	37	37	323.31	5.86427395122722	2.86191431681315	33.96327	33.99816	34.01413	31.21031	31.16866	31.01085
M7WUK2	RHTO_01630	MFS monosaccharide transporter	7	7	132.53	4.67251019120103	8.87607892354329	33.87014	33.67367	33.60477	25.43149	24.13647	24.95237
M7WUM6	RHTO_06286	Peroxiredoxin 5, atypical 2-Cys peroxiredoxin	9	9	201.51	3.29132305402186	1.3915049235026	34.00177	34.00345	33.97545	32.49052	32.8717	32.44394	cell redox homeostasis [GO:0045454]
M7WUX5	RHTO_01725	Alcohol dehydrogenase	14	14	319.14	4.73306372576001	3.33547019958496	31.74703	32.10709	31.65796	28.53794	28.52144	28.44628
M7WUZ4	RHTO_04590	DUF2235 family protein	13	13	80.292	3.5311918272809	2.75069300333659	30.80801	30.4183	30.34414	27.52753	28.13114	27.65969
M7WV46	RHTO_01176	Antibiotic biosynthesis monooxygenase domain containing protein	4	4	32.251	2.74556342437908	1.81286176045736	30.94245	30.39897	30.4649	28.78631	29.09572	28.4857
M7WVH9	RHTO_04781	ThiJ/PfpI domain protein	9	9	131.59	4.24789470185487	2.59845288594564	30.33469	30.2209	30.45003	27.87631	27.85424	27.4797
M7WVN0	RHTO_04831	Zinc-binding oxidoreductase ToxD	17	17	191.13	3.66070310987008	1.36307080586751	31.54338	31.56543	31.51616	30.17807	30.36244	29.99523
M7WVT6	RHTO_00950	Protein of carbohydrate kinase, FGGY type family	31	31	323.31	6.53518446620776	3.57005310058594	33.6172	33.55716	33.55933	30.10562	29.96925	29.94866	carbohydrate metabolic process [GO:0005975]
M7WW26	RHTO_04957	Long-chain acyl-CoA synthetase	19	19	185.31	3.50742598795186	1.07626914978027	31.22429	31.16698	31.07852	29.93593	30.22032	30.08474	metabolic process [GO:0008152]
M7WWF7	RHTO_05117	Peroxiredoxin (Alkyl hydroperoxide reductase subunit C)	8	8	202.72	3.98936868043147	-1.69565836588541	32.72897	32.88343	32.7355	34.35219	34.67014	34.41255	cell redox homeostasis [GO:0045454]
M7WWH0	RHTO_00949	Pyridoxal 4-dehydrogenase	13	13	208.3	2.98538403673142	7.41150919596354	32.51383	32.71315	32.69287	23.55485	25.67858	26.4519
M7WWJ9	RHTO_00974	Antibiotic biosynthesis monooxygenase	6	6	95.625	2.98841132229668	1.50217819213867	27.86065	27.94016	27.67405	26.47604	26.48345	26.00883
M7WWK7	RHTO_00765	Ferric-chelate reductase	6	6	28.217	6.46176456396661	-3.9062925974528	26.81897	26.70068	26.61597	30.59486	30.64349	30.61614
M7WWM0	RHTO_00984	MFS transporter	10	10	123	4.92569707338328	-2.73292350769043	28.99126	28.82132	28.6432	31.53575	31.59375	31.52505	transmembrane transport [GO:0055085]
M7WX26	RHTO_02900	Acetoacetate-CoA synthase	7	7	49.389	3.27629949011263	2.69005902608236	29.69395	29.20613	29.39754	26.81274	26.32478	27.08993	lipid metabolic process [GO:0006629]
M7WX69	RHTO_00734	4-nitrophenylphosphatase	3	3	25.457	2.90711443736752	-1.00571250915527	27.02623	27.30226	27.43094	28.22099	28.32191	28.23366
M7WX90	RHTO_00759	Guanylate kinase	13	13	165.59	3.67847767793494	1.30177561442057	31.99904	31.91257	31.91478	30.59521	30.82631	30.49953
M7WX98	RHTO_00769	HAD-superfamily hydrolase, subfamily IIB	21	21	323.31	2.57166065231501	-1.14250882466634	31.9861	32.03951	32.1004	33.5218	32.99525	33.03648
M7WXL1	RHTO_03075	Aryl-alcohol dehydrogenase	16	16	199.3	7.21906608356956	2.32721392313639	32.68756	32.65915	32.73701	30.37327	30.37161	30.3572
M7WXM4	RHTO_07686	Fatty acid oxygenase PpoA	50	50	323.31	3.88130224588421	1.92197863260905	34.20697	34.02275	33.99665	31.94869	32.34583	32.16591	response to oxidative stress [GO:0006979];oxylipin biosynthetic process [GO:0031408]
M7WXU2	RHTO_03166	Ubiquitin-conjugating enzyme E2 D/E	5	5	110.51	5.8917839506825	3.7623914082845	29.59021	29.67877	29.56462	25.84907	25.72187	25.97548
M7WY14	RHTO_08083	Stress responsive A/B barrel domain containing protein	6	6	184.75	3.58252049283099	4.41664632161459	30.74615	30.96023	30.54609	26.36474	26.91171	25.72609
M7WYA7	RHTO_07695	Hit-like protein involved in cell-cycle regulation	7	7	158.83	3.10690305238589	1.45874532063802	31.0731	31.51046	31.4931	29.77521	29.91056	30.01465
M7WYP6	RHTO_00155	Peptidyl-prolyl cis-trans isomerase (PPIase) (EC 5.2.1.8)	10	9	162.37	5.89172240176523	2.69330215454102	35.10649	35.13109	35.15678	32.498	32.49044	32.326	protein folding [GO:0006457]
M7WYT8	RHTO_07896	Acetyltransferase GNAT family	14	14	130.8	3.33818148660156	1.67963854471842	29.60784	29.83044	29.28615	27.85264	27.91422	27.91866
M7WYV4	RHTO_00225	Glutathione peroxidase	6	6	130.19	4.5412394842689	2.99038378397623	30.34604	30.21709	29.9643	27.12642	27.3522	27.07765	response to oxidative stress [GO:0006979]
M7WYV6	RHTO_00230	50S ribosomal protein l27	8	8	66.822	4.06469264456462	-1.13019434611003	28.53764	28.32907	28.40572	29.62061	29.50436	29.53805	translation [GO:0006412]
M7WZ16	RHTO_00300	Peroxisomal 3-ketoacyl-CoA thiolase	15	15	110.97	3.03912637299276	1.04192924499512	31.43276	31.327	31.23284	30.10162	30.45738	30.3078	metabolic process [GO:0008152]
M7WZ22	RHTO_07663	Glyoxylate reductase	15	15	181.51	5.94018256042782	1.41245269775391	31.34356	31.33676	31.30422	29.86763	29.91869	29.96086
M7WZ31	RHTO_07673	Beta-ala-his dipeptidase	3	3	5.2017	3.97304273880584	-5.90884717305501	24.66108	25.92701	24.92373	31.05343	31.0701	31.11483	glutathione catabolic process [GO:0006751]
M7WZC9	RHTO_07180	NADPH dehydrogenase	18	18	249.41	2.96084320621323	2.20175997416179	30.17593	30.49953	29.8204	28.29527	27.88547	27.70984
M7WZD1	RHTO_00435	SH3 domain protein	3	3	19.226	3.34799694529863	2.91766293843587	27.18962	26.59505	27.26419	24.39803	24.10923	23.78861	signal transduction [GO:0007165]
M7WZE5	RHTO_00450	Glutathione S-transferase	12	12	156.96	4.07648941861509	-1.27308019002279	31.50484	31.64182	31.46767	32.76482	32.92592	32.74282	protein glutathionylation [GO:0010731];glutathione metabolic process [GO:0006749]
M7WZW7	RHTO_07119	Stress responsive alpha beta barrel domain protein	8	8	48.233	4.29949588384546	2.95581245422363	30.77863	30.69279	30.80124	27.74894	28.09492	27.56136
M7X019	RHTO_06725	Flavin-binding monooxygenase	9	9	73.284	2.9077997456716	-1.42566680908203	27.84356	27.3033	27.40097	28.83783	29.0244	28.96259
M7X0L1	RHTO_07374	30S ribosomal protein s13	6	6	62.708	3.90551531916116	-1.28809865315755	28.06717	28.15175	28.22555	29.54988	29.29553	29.46336	translation [GO:0006412]
M7X0M2	RHTO_06900	Metallo-beta-lactamase domain containing protein	5	5	25.267	2.88560705121636	1.40935325622559	28.11956	28.24236	28.28577	27.14258	26.65075	26.62631
M7X0P4	RHTO_06925	Glycine dehydrogenase	44	43	323.31	4.46999030943098	-1.90242513020834	32.44105	32.30796	32.13675	34.22159	34.23378	34.13767	glycine catabolic process [GO:0006546]
M7X0P7	RHTO_06930	Mitochondrial peroxiredoxin 6, 1-Cys peroxiredoxin	16	16	197.62	3.283740741326	1.11156209309895	34.96017	34.87179	34.81302	33.59145	33.93816	33.78068	cell redox homeostasis [GO:0045454]
M7X101	RHTO_06809	GTP cyclohydrolase I	12	12	151.71	4.36944236722438	-1.3004887898763	28.76059	28.71601	28.60368	30.06535	30.01558	29.90081	tetrahydrofolate biosynthetic process [GO:0046654]
M7X183	RHTO_06080	MFS monosaccharide transporter	4	4	188.1	2.96110091843601	2.84709167480468	32.84373	32.64251	32.93876	29.30737	30.30226	30.27409
M7X1D8	RHTO_06974	Aminotransferase, classes I and II	7	7	46.866	2.7042325363053	1.39470481872559	29.08666	29.33822	28.71024	27.74387	27.68251	27.52462	biosynthetic process [GO:0009058]
M7X1S7	RHTO_06074	Exosome complex component MTR3	2	2	50.923	2.86908542753905	3.18076833089193	28.2584	27.97574	28.25345	25.73195	24.42998	24.78336
M7X203	RHTO_06340	Uncharacterized protein	2	2	23.107	2.57224423922884	-1.78788185119629	28.39088	28.17973	27.50824	29.73146	29.87247	29.83856
M7X2C9	RHTO_04665	2-nitropropane dioxygenase	10	10	94.887	2.97737697096338	1.17032241821289	29.81091	29.7113	29.95199	28.64034	28.86682	28.45607
M7X2H6	RHTO_06289	Lactoylglutathione lyase	7	7	174.64	4.69498245377402	2.04383087158203	32.51326	32.37917	32.5015	30.38597	30.56747	30.309
M7X2J1	MEF1 RHTO_04725	Elongation factor G, mitochondrial (EF-Gmt) (Elongation factor G 1, mitochondrial) (mEF-G 1) (Elongation factor G1)	23	23	267.36	3.22446444890548	-1.0668207804362	30.32635	30.06098	30.0427	31.29203	31.23979	31.09867	mitochondrial translational elongation [GO:0070125]
M7X2J9	RHTO_06319	Beta-lactamase	10	10	61.463	3.26237430374988	3.49236424763997	28.14014	28.68806	28.60498	24.80303	24.578	25.57506
M7X2K1	RHTO_04735	Uncharacterized protein	3	3	21.481	3.26202824259642	4.42485555013021	28.93803	28.34668	27.94016	24.43275	23.33923	24.17833
M7X2K8	RHTO_06329	Single-strand binding protein	5	5	137.25	4.83789131670331	-1.21680005391439	31.63673	31.51888	31.62945	32.81318	32.7603	32.86197	DNA replication [GO:0006260]
M7X2P9	RHTO_06384	Peptidylprolyl isomerase (EC 5.2.1.8)	7	7	161.45	4.73085862601868	3.30245844523112	33.06248	33.03805	32.69474	29.7568	29.50682	29.62427
M7X395	RHTO_04956	Glycoside hydrolase family 18 protein	4	3	115.8	3.58752264240796	1.67728042602539	29.56747	29.46622	29.78497	28.04343	27.7293	28.01409	carbohydrate metabolic process [GO:0005975]
M7X3A8	RHTO_04971	Medium-chain-acyl-CoA dehydrogenase	10	10	104.42	2.81999806430548	1.42058499654134	29.29531	29.21625	28.97785	27.71764	28.02654	27.48347
M7X3G0	RHTO_05036	Phosphoglycerate mutase	11	11	153.62	5.32840818126174	1.224884668986	30.97644	31.03059	31.00544	29.75988	29.84353	29.73441
M7X3G2	RHTO_06619	Uncharacterized protein	9	9	38.108	3.21931327355356	1.12113380432129	28.92269	28.73502	28.60802	27.57102	27.7709	27.56042
M7X3M0	RHTO_04875	FAD binding domain protein	14	14	124.98	3.13593749587967	-2.10993258158366	29.40746	29.21621	29.61231	31.83842	31.16698	31.56038
M7X3P3	RHTO_06545	Carboxylic ester hydrolase (EC 3.1.1.-)	11	11	181.05	2.94490231080825	4.60387547810873	29.11577	29.6012	29.54587	24.9667	23.83169	25.65283	metabolic process [GO:0008152]
M7X3P9	RHTO_06555	Aldo/keto reductase	15	14	133.64	4.45188982548747	3.83848508199056	30.67371	30.9348	30.49181	27.02802	26.97279	26.58405
M7X3S3	RHTO_02717	Uncharacterized protein	7	7	24.452	2.9384482079708	-2.08415158589681	24.97947	25.56236	24.73107	27.20013	27.0805	27.24472
M7X473	RHTO_05090	Eukaryotic translation initiation factor 3 subunit CLU1/TIF31	58	58	323.31	2.85323192126622	-1.16461372375489	31.87997	31.66357	32.03996	33.19036	32.84588	33.04111
M7X4D0	RHTO_02909	Voltage-gated potassium channel beta-2 subunit	22	22	323.31	3.94936090302143	1.21632385253906	35.08369	35.1988	35.03609	33.89573	33.99858	33.7753
M7X526	RHTO_05674	Cell wall beta-glucan synthesis family protein	4	4	74.751	4.17430101356785	-3.50034014383952	25.14261	25.68584	25.78227	28.96436	29.10899	29.03839
M7X5A1	RHTO_05586	Transcriptional regulator	5	5	66.441	2.90463807904515	-2.80642827351888	26.24055	25.73828	26.1956	29.18452	29.15574	28.25345
M7X5F5	RHTO_05472	L-ornithine N5-oxygenase	12	12	156.06	4.32609359134113	-3.24532381693522	27.59726	27.31025	27.30947	30.92507	30.43926	30.58862
M7X5F6	RHTO_00004	Ubiquitin-conjugating enzyme E2 M	7	7	98.994	4.02797842649475	1.42353757222493	29.3783	29.10667	29.24742	27.8981	27.81915	27.74452
M7X622	RHTO_00199	Peptide-methionine (S)-S-oxide reductase	4	4	35.584	3.01442963347334	1.09618441263835	27.331	27.41619	27.4239	26.08142	26.50629	26.29483	L-methionine salvage from methionine sulphoxide [GO:1990355];cellular response to hydrogen peroxide [GO:0070301]
M7X683	RHTO_00274	Thiopurine S-methyltransferase	7	7	81.145	3.17299186984107	1.27791595458984	29.76477	29.82755	29.85281	28.47437	28.78921	28.34782
M7X688	RHTO_00279	D-3-phosphoglycerate dehydrogenase	20	20	323.31	5.9806185856625	-1.29200871785481	33.32496	33.27808	33.30062	34.56644	34.57492	34.63834	L-serine biosynthetic process [GO:0006564]
M7X6S3	RHTO_00494	ATP-dependent 6-phosphofructokinase (ATP-PFK) (Phosphofructokinase) (EC 2.7.1.11) (Phosphohexokinase)	38	38	323.31	4.45455143113676	-1.02636845906575	33.52846	33.43738	33.48196	34.49363	34.5905	34.44276	fructose 6-phosphate metabolic process [GO:0006002]
M7X6U8	RHTO_00208	Short-chain dehydrogenase/reductase SDR family protein	16	16	323.31	2.78835010289971	-1.05346806844075	32.34016	31.87635	32.1654	33.19186	33.11997	33.23049
M7X6W5	RHTO_00228	MFS maltose transporter	3	3	17	3.64697392835839	3.69656817118327	28.7313	28.5076	28.99968	24.53965	25.33214	25.27708
M7X749	RHTO_00323	Enolase	22	22	323.31	4.14020086172192	-1.14443969726563	35.86295	35.85015	35.83284	36.95231	37.12453	36.90242	glycolytic process [GO:0006096]
M7X791	RHTO_00373	L-xylulose reductase	11	11	213.74	6.03429017930892	4.10528500874837	35.39774	35.31355	35.38667	31.31257	31.36029	31.10924
M7X795	RHTO_00378	Programmed cell death protein 5	2	2	26.982	4.65952358464379	1.82123819986979	28.42462	28.21688	28.31043	26.60116	26.43849	26.44856
M7X7C7	RHTO_00418	DNA-directed RNA polymerase subunit (EC 2.7.7.6)	22	22	241.83	2.80307258420313	-1.2016716003418	28.84894	29.12485	28.6328	29.94601	30.17391	30.09169	transcription, DNA-templated [GO:0006351]
M7X7E9	RHTO_00443	Thioredoxin	7	7	44.497	5.59261003940067	3.02642885843913	33.06567	33.23078	32.98251	30.04947	30.11731	30.03289	glycerol ether metabolic process [GO:0006662];cell redox homeostasis [GO:0045454]
M7X7T4	RHTO_04244	Ubiquitin-conjugating enzyme E2 variant	6	6	17.269	4.23068542233921	2.89643160502116	30.13944	30.23786	29.76729	27.00849	27.27453	27.17226
M7X874	RHTO_03907	Uncharacterized protein	4	4	47.729	3.78701495666495	4.50871404012044	29.57214	29.07447	28.87267	24.71953	25.07486	24.19875
M7X8C7	RHTO_03963	Xylose reductase	21	21	323.31	6.00767258342355	2.97964350382487	36.4886	36.59932	36.49746	33.50841	33.64506	33.49298
M7X8Q2	RHTO_03852	Zip-like iron-zinc transporter	6	6	196.9	3.97105513220361	-1.42910766601563	32.93375	32.88647	32.63536	34.22906	34.27274	34.24112
M7X8R7	RHTO_03867	Extracellular membrane protein, CFEM domain protein	1	1	28.935	3.30326266770546	2.29724820454915	30.69129	30.37534	30.42992	27.96152	28.59896	28.04432
M7X9D6	RHTO_03535	Uncharacterized protein	3	3	32.788	3.43237763971554	1.10770225524902	28.72891	28.39873	28.50971	27.42398	27.48093	27.40933
M7X9L2	RHTO_03328	Nucleosome binding protein (Nhp6a)	6	6	33.13	4.0223387558248	1.48803583780925	32.392	32.51062	32.51869	31.0509	31.08942	30.81688
M7X9N1	RHTO_03348	3-oxoacyl-[acyl-carrier protein] reductase	7	7	102.1	3.65551200902015	1.23047256469727	29.60564	29.64525	29.57091	28.51224	28.42306	28.19507
M7X9W8	RHTO_03448	MFS glucose transporter	11	10	207.31	3.772252238221	7.12731552124023	32.02234	31.134	32.37012	25.35401	24.72761	24.0629	carbohydrate transport [GO:0008643]
M7XAJ6	RHTO_02358	Ornithine-oxo-acid transaminase	17	17	253.94	3.37123266724767	-1.01027615865072	30.04635	30.15666	29.95046	31.20659	30.99759	30.98012
M7XBW2	RHTO_02105	Serine-type peptidase	26	26	243.53	3.23430281155008	1.75953928629557	31.6759	31.58374	31.5244	29.64236	30.17843	29.68464
M7XCQ6	RHTO_01629	L-iditol 2-dehydrogenase	21	21	323.31	4.2054902769123	9.40247599283854	34.39892	34.42761	34.37548	25.38453	25.6718	23.93826
M7XDE0	RHTO_06652	SNF2-related domain containing protein	3	3	15.424	2.53963447320342	-2.43257522583008	26.34871	25.13243	25.6413	28.37592	27.95105	28.0932
M7XDE6	RHTO_01466	Short-chain dehydrogenase/reductase SDR family protein	12	12	136.72	2.85800405660114	4.28439839680989	29.24148	29.94461	28.54163	24.97302	25.57481	24.3267
M7XE94	RHTO_05974	GABA permease	2	2	9.1374	2.80608105007642	-1.70909818013509	25.10109	25.08505	24.6207	26.33479	26.854	26.74535
M7XE97	RHTO_00898	Dual specificity phosphatase ibp1	3	3	16.057	3.59516606012757	1.42013359069824	26.66139	26.70491	26.88646	25.17337	25.49552	25.32347
M7XEE5	RHTO_00948	Alpha/beta hydrolase, epoxide hydrolase-like protein	9	9	52.945	2.8908627252037	1.11519050598145	28.72169	28.99483	28.66343	27.49259	27.75404	27.78774
M7XEK4	RHTO_05820	Dihydrodipicolinate synthase	16	16	269.16	5.13012021219525	6.71036148071289	33.3452	33.29939	33.44505	27.01712	26.25712	26.68432	metabolic process [GO:0008152]
M7XF40	RHTO_00733	Actin-binding, cofilin/tropomyosin type domain containing protein	4	4	39.494	3.00630626954962	2.919677734375	28.8094	28.9579	27.93405	25.4637	25.63478	25.84384
M7XF80	ADI1 RHTO_05673	1,2-dihydroxy-3-keto-5-methylthiopentene dioxygenase (EC 1.13.11.54) (Acireductone dioxygenase (Fe(2+)-requiring)) (ARD) (Fe-ARD)	8	8	47.117	4.88221231977891	2.43199857076009	30.8194	30.92344	30.95199	28.52888	28.5712	28.29877	L-methionine salvage from methylthioadenosine [GO:0019509]
M7XFE4	RHTO_00838	Hydroxyacylglutathione hydrolase	13	13	82.873	5.16925183801282	3.70066134134929	31.14388	31.21651	31.2939	27.69378	27.55113	27.30739	methylglyoxal catabolic process to D-lactate via S-lactoyl-glutathione [GO:0019243]
M7XFQ7	RHTO_08022	GrpE protein homolog	9	9	192.85	3.59564922197518	-1.08733177185058	31.22458	31.05898	31.20297	32.37373	32.24983	32.12497	protein folding [GO:0006457]
M7XFU7	RHTO_08062	Dihydroxy-acid dehydratase	9	9	86.353	3.08305288385631	3.65733846028646	29.60742	29.59281	29.37648	25.67178	25.29994	26.63298	branched-chain amino acid biosynthetic process [GO:0009082]
M7XG46	RHTO_05281	Uncharacterized protein	5	5	171.78	2.61487522220945	2.58249664306641	33.3146	33.34889	33.36437	31.0932	31.18293	30.00424
M7XG78	RHTO_07724	Haloacid dehalogenase	5	5	88.255	2.89562639435806	1.217742284139	28.46653	28.79089	28.89715	27.36453	27.63069	27.50612
M7XG92	RHTO_05321	Thioredoxin	3	3	12.766	3.30423457269114	2.07300885518392	29.33273	28.67061	29.12682	27.01733	27.0135	26.88029	glycerol ether metabolic process [GO:0006662];cell redox homeostasis [GO:0045454]
M7XGH5	RHTO_07844	D-arabinitol dehydrogenase	15	15	323.31	7.73622256502517	5.04520924886068	34.74118	34.72426	34.75533	29.71103	29.62549	29.74863
M7XGN6	RHTO_05220	Glutathione S-transferase	7	7	45.103	3.90366956362764	-1.44826189676921	28.23366	28.25291	28.33577	29.63006	29.90928	29.62779
M7XHK5	RHTO_07108	DUF866 family protein	6	6	31.948	2.88708848176701	1.59699122111003	29.38542	29.29176	28.75025	27.56899	27.55025	27.51721
M7XHV2	RHTO_07218	Malic enzyme	17	17	93.63	4.34807283077528	-1.66741943359375	28.27782	28.48554	28.39293	29.96072	30.17522	30.02261	malate metabolic process [GO:0006108];pyruvate metabolic process [GO:0006090];cellular amino acid metabolic process [GO:0006520]
M7XI53	RHTO_07308	Aldose 1-epimerase	12	12	141.14	4.14212003945276	1.33138720194498	30.13931	30.239	30.14309	28.91336	28.69886	28.91502	carbohydrate metabolic process [GO:0005975]
M7XIV8	RHTO_06873	Amidohydrolase family protein	6	6	27.452	2.99528413938298	1.26047579447429	28.53753	28.73883	28.4271	27.22573	27.53438	27.16192
M7XJ27	RHTO_03712	DUF89 domain protein	21	21	256.93	3.38891550324765	1.06379890441895	30.9603	30.97042	31.00276	30.04752	29.72504	29.96953
M7XJI6	RHTO_03559	S-(hydroxymethyl)glutathione dehydrogenase (EC 1.1.1.284)	15	15	170.87	4.39799427705863	1.02079963684082	31.5495	31.38479	31.42472	30.44747	30.44875	30.4004	ethanol oxidation [GO:0006069];formaldehyde catabolic process [GO:0046294];furaldehyde metabolic process [GO:0033859];amino acid catabolic process to alcohol via Ehrlich pathway [GO:0000947]
M7XJM5	RHTO_03599	Nucleolar essential protein 1	6	6	31.145	3.97587276074152	-1.02162170410156	27.83732	27.87262	27.95765	28.90896	28.81427	29.00921	endonucleolytic cleavage in ITS1 to separate SSU-rRNA from 5.8S rRNA and LSU-rRNA from tricistronic rRNA transcript (SSU-rRNA, 5.8S rRNA, LSU-rRNA) [GO:0000447];endonucleolytic cleavage to generate mature 5'-end of SSU-rRNA from (SSU-rRNA, 5.8S rRNA, LSU-rRNA) [GO:0000472];rRNA base methylation [GO:0070475];endonucleolytic cleavage in 5'-ETS of tricistronic rRNA transcript (SSU-rRNA, 5.8S rRNA, L…
M7XJN4	RHTO_03609	Sterol carrier protein 2	2	2	10.229	2.9292626864367	1.54635175069173	26.65581	26.23491	26.36823	24.7337	24.73219	25.15401	metabolic process [GO:0008152]
M7XK01	RHTO_06193	Peroxidase (EC 1.11.1.-)	11	10	297.06	2.95814066786217	1.12152798970541	32.00815	32.39323	32.00815	30.95947	31.08506	31.00041	response to oxidative stress [GO:0006979]
M7XKA1	RHTO_02546	Aldo-keto reductase	9	9	71.279	7.39064607840447	3.35152308146159	29.89003	29.95685	29.87818	26.5388	26.53878	26.59292
M7XKA2	RHTO_06288	ABC metal ion transporter, putative	26	26	256.06	5.00065249536931	1.13615481058757	30.9341	30.98012	30.94838	29.74097	29.85406	29.85911	vacuole fusion, non-autophagic [GO:0042144]
M7XKI6	RHTO_06388	Short-chain dehydrogenase/reductase SDR family protein	10	10	121.14	4.40563042437963	2.21131197611491	30.4072	30.60382	30.33063	28.16863	28.39043	28.14865
M7XKI7	RHTO_02621	Glucose-6-phosphate 1-epimerase	12	12	186.48	3.92322261291303	1.80222765604655	32.62414	32.58603	32.52862	30.7285	31.00182	30.60178	carbohydrate metabolic process [GO:0005975]
M7XKV3	RHTO_02384	Glutaredoxin	3	3	34.557	2.59519387415641	3.72279675801595	28.70388	28.81815	28.60883	26.08121	24.54015	24.34111	cell redox homeostasis [GO:0045454]
M7XL37	RHTO_02266	Amidase family protein	15	15	138.1	4.6833343739859	2.31705665588379	30.39754	30.22274	30.36818	27.93168	28.18116	27.92445
M7XL40	RHTO_02256	Uncharacterized protein	2	2	2.8077	3.13106961281898	2.49465560913086	27.47235	27.71712	27.54929	24.70649	24.97062	25.57768
M7XM32	RHTO_02705	Regulator of G protein signaling superfamily protein	6	6	49.521	2.76476298565642	1.12563387552897	28.1613	28.37306	28.29176	26.88972	27.3575	27.202
M7XMF3	RHTO_01809	Striatin-related protein	7	7	34.149	2.91596421155238	1.07021268208822	28.46622	28.24023	28.68308	27.34908	27.38648	27.44332
M7XMG8	RHTO_01824	Glutathione S-transferase	6	6	159.21	3.71512017114541	1.57873980204264	29.19887	29.31311	29.35689	27.77624	27.49564	27.86077
M7XMN3	RHTO_02887	Dimethylaniline monooxygenase (N-oxide forming)	9	9	33.685	2.80714813756593	1.18560600280762	28.11168	28.24952	27.74599	26.86868	26.77881	26.90288
M7XMV4	RHTO_02952	5-oxoprolinase	12	12	224.62	2.86349005253804	1.18933359781901	29.98142	30.08271	29.89253	28.8023	29.03486	28.55149
M7XN27	RHTO_03032	Indole-3-acetaldehyde reductase (NADPH)	13	12	114.62	7.47322690026339	2.85286076863607	31.62427	31.54803	31.57127	28.74638	28.72686	28.71175	cellular aromatic compound metabolic process [GO:0006725];cellular ketone metabolic process [GO:0042180];cellular response to oxidative stress [GO:0034599];cellular amide metabolic process [GO:0043603]
M7XN52	RHTO_01683	Phenol 2-monooxygenase	7	7	89.557	3.91154073260579	2.37035051981608	28.49056	28.31402	28.40499	26.26755	26.08355	25.74743
M7XNG2	RHTO_01370	Catalase A	15	15	155.18	4.52616581400931	1.97434298197429	28.96439	29.17203	29.14589	27.24055	27.10949	27.00924	response to oxidative stress [GO:0006979]
M7XNT9	RHTO_01490	Dihydrodiol dehydrogenase / D-xylose 2-dehydrogenase (NADP)	18	18	263.78	3.36621238925787	3.55740165710449	32.71317	32.80301	32.8006	29.58386	28.55486	29.50586
M7XPF1	RHTO_01308	Carbohydrate esterase family 9 protein	24	24	138.94	3.22812562882515	1.50551287333171	29.85046	30.15291	29.93986	28.29496	28.71148	28.42025
M7XPS1	RHTO_00347	Mitogen-activated protein kinase Maf1	1	1	3.396	3.6570995040877	3.19509188334147	25.54907	26.10411	25.51627	22.82501	22.49838	22.26078	negative regulation of transcription from RNA polymerase III promoter [GO:0016480]
M7XPW4	RHTO_00397	Acyl-CoA dehydrogenase	23	23	204.93	5.15244875390318	1.77356910705566	31.8915	31.85568	31.83334	29.97596	30.12719	30.15666
M7XQG8	RHTO_00582	Histone chaperone domain CHZ domain protein	6	6	321.47	2.96636047149854	1.05294926961263	34.05359	34.05035	34.16204	32.89553	33.27295	32.93865
M7XQJ0	RHTO_00602	Aldo-keto reductase	15	15	148.62	4.44549932194336	2.17350705464681	32.15128	32.20565	32.13001	30.11979	30.06664	29.78
M7XS79	RHTO_07425	Acetolactate synthase	8	8	84.622	4.61935370100895	1.91910870869954	28.93151	28.83047	28.80095	26.87701	27.08689	26.8417
M7XSC4	RHTO_07480	Phosphoenolpyruvate carboxykinase (ATP)	22	22	322.26	2.82467075316449	1.65394337972005	31.4875	31.82517	31.26114	29.67657	30.13504	29.80037	gluconeogenesis [GO:0006094]
M7XTH8	RHTO_07262	Chitin deacetylase, carbohydrate esterase family 4 protein	3	3	19.643	3.56777322400914	-1.8861141204834	25.43921	25.68651	25.44708	27.24799	27.67533	27.30783	carbohydrate metabolic process [GO:0005975]
M7XUA8	RHTO_06872	Microsomal epoxide hydrolase	13	13	82.171	3.78413636485632	1.15546671549479	28.46789	28.37724	28.18319	27.19901	27.19037	27.17255
M7XUW4	RHTO_06042	Formate dehydrogenase (FDH) (EC 1.2.1.2) (NAD-dependent formate dehydrogenase)	19	19	323.31	3.77937139980281	6.27414321899414	33.69353	34.20398	33.68165	28.00892	26.73415	28.01366	formate catabolic process [GO:0042183]
M7XXC3	RHTO_05093	MFS transporter	10	10	129.73	3.53707168527742	-1.68617820739746	29.72353	29.85818	29.99105	31.34202	31.53362	31.75565	transmembrane transport [GO:0055085]
M7XXS3	RHTO_02800	3-hydroxybutyryl-CoA dehydrogenase	5	5	28.879	2.95311220277453	2.34509722391764	28.4172	28.49667	28.46463	25.6949	26.00496	26.64334	fatty acid metabolic process [GO:0006631]
M7XZ18	RHTO_03287	Methyltransferase type 11	10	10	142.39	3.90346430610764	5.35960451761882	30.04284	30.10275	29.97856	24.63793	24.07606	25.33134
M7Y0E4	RHTO_00481	Glutathione S-transferase domain containing protein	11	11	236.18	3.91889239280921	-1.02478408813476	31.61829	31.75314	31.62984	32.60379	32.79004	32.68179
M7Y0L0	URM1 RHTO_00541	Ubiquitin-related modifier 1	3	3	27.345	2.58921969156223	4.25586636861166	29.63381	28.56045	28.38587	23.61074	25.20974	24.99205	tRNA thio-modification [GO:0034227];tRNA wobble uridine modification [GO:0002098];protein urmylation [GO:0032447]
M7Y0M2	RHTO_00551	1-(5-phosphoribosyl)-5-[(5-phosphoribosylamino)methylideneamino] imidazole-4-carboxamide isomerase (EC 5.3.1.16) (5-proFAR isomerase) (Phosphoribosylformimino-5-aminoimidazole carboxamide ribotide isomerase)	11	11	128.39	2.9573266807279	1.14190928141276	30.95248	30.82487	30.89988	29.60968	30.01212	29.6297	histidine biosynthetic process [GO:0000105]
M7Y0M8	RHTO_00556	Pyridoxine 4-dehydrogenase	22	22	323.31	5.35517825089607	2.50286547342936	34.22641	34.29714	34.13774	31.78784	31.76042	31.60443
M7Y0T1			15	15	306.8	2.54184623139532	6.0299186706543	31.7005	31.83428	32.31249	27.73363	25.0282	24.99568
