## Supplemental File 7 for "Proteome analysis of xylose metabolism in *Rhodotorula toruloides* during lipid production"

### Sheet: Additional_file_7
Additional file 7. Relative levels of differentially expressed proteins in R. toruloides grown on either glucose or xylose during lipid accumulation phase.
UniProt			Quantative proteomics											GO
Protein IDs	Gene names	Protein names	Peptides	Unique peptides	Score	-Log Student's T-test p-value xylose t3 glucose t3	Student's T-test Difference xylose t3 glucose t3	LFQ intensity F10X	LFQ intensity C10X	LFQ intensity A10X	LFQ intensity A8G	LFQ intensity B8G	LFQ intensity E8G	Gene ontology (biological process)
								xylose t3	xylose t3	xylose t3	glucose t3	glucose t3	glucose t3
M7WCJ7	RHTO_06682	RNA helicase	30	30	323.31	2.5127111389898	-1.11954593658447	31.06824	30.73352	30.85415	32.02105	31.98865	32.09059
M7WCV4	RHTO_06584	WD-repeat protein	2	2	16.72	2.10167531095334	-1.02938747406006	25.47441	25.51566	25.1318	26.45763	26.34906	24.99325
M7WDG6	RHTO_05983	Myosin regulatory light chain cdc4	10	10	258.8	2.08989914858846	1.18883228302002	32.87613	32.50614	32.40492	31.46027	31.35353	31.41715	protein localization to medial cortex [GO:0071574];mitotic actomyosin contractile ring assembly actin filament organization [GO:1903479]
M7WDP2	RHTO_05929	Glycoside hydrolase family 65 protein	16	16	280.41	3.1010803241034	5.75103791554769	32.68573	32.74731	32.75619	27.52925	26.42816	26.98207	carbohydrate metabolic process [GO:0005975]
M7WDZ0	RHTO_05740	Protein of short-chain dehydrogenase/reductase SDR family	12	11	196.82	3.38831337405704	-2.38674354553223	32.69677	32.33418	32.55693	34.92892	34.90316	35.09914
M7WEJ4	RHTO_05579	D-arabinose 1-dehydrogenase	18	18	214.37	4.12991539436164	2.09189033508301	31.61715	31.76307	31.72757	29.66005	29.56136	29.83212
M7WHF0	RHTO_03941	Uncharacterized protein	2	2	7.5263	2.99462304646732	1.78301811218262	27.34596	27.15567	27.01839	25.47686	25.30378	26.05554
M7WI49	RHTO_03696	Small subunit ribosomal protein S16	8	8	30.147	2.81797563841423	-1.04817326863607	28.24617	28.30713	28.35254	29.46361	29.23663	29.55888	translation [GO:0006412]
M7WIC0	RHTO_03468	50S ribosomal protein l1	7	7	197.62	2.89148321200331	-1.25828774770101	27.52507	27.4817	27.69584	28.73986	28.91179	29.00713
M7WIW7	RHTO_03376	DNA-binding protein	8	8	151.2	2.50083976620332	1.11945120493571	29.49755	29.55027	29.53508	28.57791	28.23845	28.63423
M7WJ06	RHTO_03406	D-lactaldehyde dehydrogenase	13	13	288.62	2.42402767437389	1.23462295532227	31.9081	31.74367	31.75258	30.74583	30.38782	30.73085
M7WK27	RHTO_02458	Carbohydrate-Binding Module Family 48 protein	27	27	323.31	2.75748335563903	1.63805071512858	34.94738	34.72522	34.68426	33.29652	32.99862	33.4858
M7WKH8	RHTO_06458	Endoplasmic reticulum protein	5	5	105.85	2.32536032512201	1.12953694661458	30.73908	30.86946	30.65685	29.79373	29.45746	29.8507
M7WKI6	RHTO_02261	Ribosome biogenesis protein NOC4	6	6	31.505	2.79199392628429	-2.65361213684082	24.8117	24.55323	24.24791	27.35043	27.03202	26.367	ribosome biogenesis [GO:0042254]
M7WKI7	RHTO_06468	Inositol-3-phosphate synthase	27	27	323.31	3.7927912149577	2.54476261138916	33.61292	33.37981	33.58094	31.04681	30.91278	30.99091	phospholipid biosynthetic process [GO:0008654];inositol biosynthetic process [GO:0006021]
M7WKL2	RHTO_06403	Uncharacterized protein	4	4	11.733	2.48931655953469	3.40299288431804	29.8908	29.76779	28.95959	26.28516	25.98764	24.97061
M7WKX6	RHTO_05892	Uncharacterized protein	4	4	10.98	2.52698255495225	4.61840375264486	29.19329	29.40261	29.14407	25.30917	23.94734	29.45065
M7WL18	RHTO_02048	Acetyl-CoA C-acetyltransferase	22	22	323.31	3.04152388865001	1.12879689534505	33.41752	33.52344	33.3675	32.38818	32.22654	32.46185	metabolic process [GO:0008152]
M7WLA6	RHTO_02123	Pre-mRNA-splicing factor ini1	2	2	10.221	2.92454949065684	3.687224706014	28.45607	28.22927	28.19348	24.98586	24.22556	28.23708
M7WLX6	RHTO_05582	Beta-glucosidase (EC 3.2.1.21)	31	28	323.31	3.69030878138167	8.01801713307699	38.08099	38.09908	38.02488	29.56411	30.53649	29.37968	cellulose catabolic process [GO:0030245]
M7WM21	RHTO_05458	Dienelactone hydrolase family protein	9	9	135	2.05849861826366	1.32347647349039	33.12503	32.68854	33.16634	31.78768	31.55197	31.72976
M7WM80	RHTO_05523	C-signal	11	11	167.75	2.55420706474111	1.23922793070475	32.08201	31.79552	31.98356	30.82442	30.60452	30.64847
M7WMN7	RHTO_01414	Small ubiquitin-related modifier	4	4	12.049	2.474437979147	2.29579925537109	31.38484	31.21071	31.38967	29.37782	28.68739	29.5547
M7WMZ5	RHTO_04447	Phenylalanyl-tRNA synthetase alpha chain	16	16	135.06	2.51743285680027	-1.56611283620198	28.71852	28.75513	28.33398	30.12509	30.21222	30.19237	phenylalanyl-tRNA aminoacylation [GO:0006432]
M7WPA0	RHTO_00641	Aldo/keto reductase	18	18	323.31	4.12383181780213	2.68015130360921	33.1811	33.27781	33.1186	30.59717	30.42752	30.33149
M7WPG7	RHTO_03764	Adenosylmethionine-8-amino-7-oxononanoate aminotransferase	12	12	87.828	2.0452867394759	-1.10323206583659	28.22582	27.9566	28.32659	29.12112	29.42468	29.30167
M7WPJ9	RHTO_04062	Peptide hydrolase (EC 3.4.-.-)	2	2	47.98	2.44562132574128	-1.12626584370931	28.14024	28.1614	27.8662	29.25656	29.10787	28.49503
M7WQ15	RHTO_03763	Thioredoxin	4	4	50.847	3.19632164083621	2.19200833638509	28.14185	28.1947	28.12001	25.76863	26.15172	26.15563	glycerol ether metabolic process [GO:0006662];cell redox homeostasis [GO:0045454]
M7WQK2	RHTO_03699	60S ribosomal protein l28	4	4	94.782	2.46268436702705	2.22154585520427	28.05098	27.61372	27.46591	25.66486	25.31245	25.35544	translation [GO:0006412]
M7WQR5	RHTO_07752	Maintenance of ploidy protein MOB1	2	2	9.5563	2.47907443319403	-3.02630011240641	22.65875	22.72063	22.9466	26.24944	25.35382	26.35868	positive regulation of septation initiation signaling [GO:0031031];protein phosphorylation [GO:0006468];cellular protein localization [GO:0034613]
M7WQT8	RHTO_07782	Putative stress response protein Rds1p	7	7	96.351	3.39542640378584	2.10509077707927	29.87583	29.55757	29.67788	27.60442	27.59292	27.34342
M7WR65	RHTO_07923	Electron transfer flavoprotein alpha subunit	13	13	234.76	2.03934419549291	1.02556037902832	32.42315	32.52005	32.33437	31.60863	31.19196	32.02838
M7WR73	RHTO_02519	Alcohol dehydrogenase	6	6	108.14	2.16624437687684	1.32874011993408	29.19056	28.77124	29.1261	27.84224	27.55888	27.849
M7WRK2	RHTO_07524	Uncharacterized protein	3	3	38.338	3.66425488513413	2.25024541219075	27.68659	27.9526	27.89174	25.60227	25.58453	25.62341
M7WRX5	RHTO_02422	Subtilisin-like protease	15	13	284.4	3.27892313302129	2.77108828226725	32.49684	32.30313	32.23735	29.763	29.38636	29.52964
M7WRY0	RHTO_02427	Subtilisin-like protease	22	20	323.31	4.01122142070707	1.40259170532227	34.27808	34.27211	34.1955	32.79782	32.89412	33.12748
M7WS12	RHTO_07071	Proteinase inhibitor domain containing protein	3	3	21.513	2.3868039713123	1.39815171559652	29.06907	28.75302	28.79169	27.63284	27.31338	27.65212
M7WS13	RHTO_02467	Uncharacterized protein	7	7	40.748	2.85675142516754	2.37142340342204	29.01183	29.48247	29.27358	26.74253	27.02654	25.24007
M7WS48	RHTO_02321	Ubiquitin-conjugating enzyme E2 D/E	5	5	115.09	3.18810945811651	2.20417086283366	30.89439	30.62235	30.62165	28.62843	28.38883	28.8417
M7WS50	RHTO_07121	Uncharacterized protein	2	2	63.022	2.49354912756078	2.41053009033203	27.25764	27.52888	26.99053	25.10564	24.59133	25.49977
M7WT79	RHTO_01970	Xylitol dehydrogenase	20	20	323.31	5.04823412734826	7.30310122172038	33.52927	33.36815	33.64721	26.14239	26.28116	25.60786
M7WTN9	RHTO_01922	Alcohol dehydrogenase (NADP+)	18	10	323.31	4.28057010626183	5.06704139709473	32.64719	32.44727	32.59466	27.66194	27.33006	27.54281
M7WTU3	RHTO_06016	MFS monosaccharide transporter	8	8	226.65	2.3901444610314	1.49120998382568	31.33234	30.86622	31.1395	29.53406	29.70889	29.85932
M7WU46	RHTO_01871	Glycosyl hydrolase, family 88	5	5	36.916	3.21637138500038	2.78757985432943	28.30543	28.28538	28.4259	25.31883	25.78382	26.06748
M7WU74	RHTO_01686	5-methyltetrahydropteroyltriglutamate-homocysteine S-methyltransferase	22	22	306.92	2.06762719727599	1.06712341308594	32.66232	32.35644	32.50221	31.61417	31.26556	31.43688	methionine biosynthetic process [GO:0009086]
M7WUR5	RHTO_01675	GATA-binding transcription factor	5	5	26.009	2.38748645084391	-2.10323270161947	25.8393	25.22476	25.68066	27.83672	27.53289	26.95105
M7WUX5	RHTO_01725	Alcohol dehydrogenase	14	14	319.14	2.30719722422857	2.160325050354	30.87496	31.5478	30.99981	28.83343	29.12763	28.93663
M7WV46	RHTO_01176	Antibiotic biosynthesis monooxygenase domain containing protein	4	4	32.251	2.10152561138241	1.6844539642334	30.04895	30.75621	30.4347	28.76664	28.69102	29.05162
M7WVC6	RHTO_01261	SH4 domain protein	2	2	9.9897	2.287724139883	1.77270380655925	26.98891	26.94916	27.45685	25.51481	25.20306	26.40613
M7WVT6	RHTO_00950	Protein of carbohydrate kinase, FGGY type family	31	31	323.31	2.64550802895277	1.77214622497559	33.00533	32.77655	32.87946	31.32898	30.90096	31.37513	carbohydrate metabolic process [GO:0005975]
M7WWH0	RHTO_00949	Pyridoxal 4-dehydrogenase	13	13	208.3	2.10727694958938	4.47064113616943	30.80686	30.8743	30.99947	27.35859	25.48722	27.2971
M7WWH2	RHTO_02683	WSC and DUF1996 domain containing protein	8	8	96.621	3.25934198731702	4.02716859181722	31.18412	31.13834	31.20798	27.48961	26.80968	26.82639
M7WWM0	RHTO_00984	MFS transporter	10	10	123	3.38666295936075	-1.30855655670166	27.9587	27.87232	27.90913	29.31277	29.13112	29.20249	transmembrane transport [GO:0055085]
M7WWR4	RHTO_00830	Coronin 7	8	8	48.146	2.06947012207593	-1.47893683115641	27.46381	27.35085	26.86443	28.7449	28.6657	27.28551
M7WWX8	RHTO_00624	Methionyl-tRNA formyltransferase	10	10	39.142	2.74798871690149	-1.0905221303304	27.97607	28.07127	27.91792	28.96491	29.19298	29.69626	biosynthetic process [GO:0009058]
M7WXW6	RHTO_08048	Glycoside hydrolase, family 5	8	8	113.25	2.58006600528209	2.93700917561849	30.01438	29.91826	30.44095	26.86809	27.50696	27.55611	carbohydrate metabolic process [GO:0005975]
M7WYD3	RHTO_07730	Glucooligosaccharide oxidase	6	6	18.715	3.5043037945944	3.06463400522868	28.15735	28.50385	28.52346	25.39269	25.26782	25.39917
M7WYP6	RHTO_00155	Peptidyl-prolyl cis-trans isomerase (PPIase) (EC 5.2.1.8)	10	9	162.37	2.64185069458478	1.92524019877116	35.90695	35.76342	35.77085	34.14034	33.63666	34.4493	protein folding [GO:0006457]
M7WYU3	RHTO_07901	L-asparaginase	5	5	75.417	2.54897749363657	-4.37026596069336	26.74407	27.70266	26.58276	31.15479	31.60541	31.18453	asparagine metabolic process [GO:0006528]
M7WYV4	RHTO_00225	Glutathione peroxidase	6	6	130.19	2.74585795128454	1.31181780497233	31.69876	31.74097	31.82214	30.59593	30.28835	30.85125	response to oxidative stress [GO:0006979]
M7WZG8	RHTO_07562	Salicylate hydroxylase	5	5	12.229	3.37132727594375	9.57349840799967	35.38262	35.39235	34.69908	26.21469	24.95435	25.99811
M7WZL2	RHTO_07265	Haloacid dehalogenase-like hydrolase domain containing protein	8	8	33.799	2.06676867664088	1.06527582804362	30.13369	29.99037	29.97842	29.18386	28.75392	29.19753	metabolic process [GO:0008152]
M7WZU3	RHTO_00590	THO complex subunit 4	10	10	104.2	2.6891375447457	1.25462404886881	33.9059	33.58732	33.66628	32.45778	32.47264	32.84427	poly(A)+ mRNA export from nucleus [GO:0016973]
M7WZW7	RHTO_07119	Stress responsive alpha beta barrel domain protein	8	8	48.233	2.1838832900774	1.78911463419596	31.32673	31.43231	31.5607	29.98468	29.31691	29.98875
M7X085	RHTO_07254	DHX37 protein	4	4	4.6919	2.02605264792202	-4.38588682810466	25.73592	24.55303	25.94244	29.15572	30.43698	25.51821	maturation of SSU-rRNA from tricistronic rRNA transcript (SSU-rRNA, 5.8S rRNA, LSU-rRNA) [GO:0000462]
M7X0P4	RHTO_06925	Glycine dehydrogenase	44	43	323.31	2.56914825969468	-1.08424695332845	33.09481	33.10196	32.91935	34.00387	34.24204	33.98363	glycine catabolic process [GO:0006546]
M7X0P7	RHTO_06930	Mitochondrial peroxiredoxin 6, 1-Cys peroxiredoxin	16	16	197.62	3.19382970183088	1.00458844502767	34.68348	34.55288	34.51823	33.60156	33.55899	33.62516	cell redox homeostasis [GO:0045454]
M7X0Q4	RHTO_06940	Mitochondrial outer membrane protein IML2	7	7	40.801	2.00203252568127	-1.55732981363932	27.03821	27.5634	26.95947	28.88486	28.60385	27.2507
M7X183	RHTO_06080	MFS monosaccharide transporter	4	4	188.1	2.06563096803753	1.96547985076904	28.19864	27.98332	28.74977	26.18136	26.50883	25.53603
M7X1T7	RHTO_06084	Uncharacterized protein	2	2	63.316	2.28106920332774	-4.82281875610352	25.16686	25.9622	25.58324	29.60625	31.18092	25.43627
M7X2H6	RHTO_06289	Lactoylglutathione lyase	7	7	174.64	2.55762254582319	1.06408055623373	32.7187	32.71786	32.86275	31.83443	31.57028	31.62732
M7X2K1	RHTO_04735	Uncharacterized protein	3	3	21.481	3.53563414464798	3.7597983678182	29.56564	29.39769	29.85825	25.73745	25.95733	25.02875
M7X2P9	RHTO_06384	Peptidylprolyl isomerase (EC 5.2.1.8)	7	7	161.45	2.75605774883295	3.52625719706217	33.24714	32.74589	32.93314	29.08583	29.81244	29.62862
M7X3A3	RHTO_04769	Mitochondrial large subunit ribosomal protein L23	10	10	110.04	2.45526612567665	-1.22419357299805	28.59442	28.32989	28.27533	29.52999	29.71815	29.62343	translation [GO:0006412]
M7X5A1	RHTO_05586	Transcriptional regulator	5	5	66.441	2.77549710167522	-2.39016882578532	24.80702	25.31996	25.27829	27.60435	27.44617	27.62492
M7X5W2	RHTO_00144	Translation initiation factor eIF-2B delta subunit	5	5	21.172	2.17278143802266	2.57013130187988	27.17693	27.3522	27.28498	24.19603	25.20645	27.43516	cytoplasmic translational initiation [GO:0002183]
M7X6R3	RHTO_00484	DASH complex subunit ASK1	4	4	40.787	2.8121526645671	3.18177858988444	28.16216	27.78581	27.70418	24.99653	24.40802	25.89595	attachment of spindle microtubules to kinetochore [GO:0008608]
M7X6U8	RHTO_00208	Short-chain dehydrogenase/reductase SDR family protein	16	16	323.31	3.24395908505307	-1.25307401021322	32.20597	32.13418	32.24201	33.35455	33.53971	33.17559
M7X791	RHTO_00373	L-xylulose reductase	11	11	213.74	2.9971841422204	2.26099141438802	34.47224	34.73615	34.50693	32.49724	32.12432	32.11846
M7X7D0	RHTO_00423	Uncharacterized protein	9	9	130.01	2.35753796390951	1.59866110483805	32.37304	31.95795	32.05979	30.70149	30.36171	31.42737
M7X7E9	RHTO_00443	Thioredoxin	7	7	44.497	2.21480472829128	2.11673736572266	32.83206	32.50531	32.69509	30.18683	30.93467	30.95996	glycerol ether metabolic process [GO:0006662];cell redox homeostasis [GO:0045454]
M7X7I7	RHTO_00488	UbiE/COQ5 family methyltransferase	13	13	270.1	2.84659206834463	-1.06352106730143	33.55099	33.52508	33.61017	34.50906	34.74214	34.82012
M7X7T4	RHTO_04244	Ubiquitin-conjugating enzyme E2 variant	6	6	17.269	2.00541224378026	2.78885650634766	30.93656	30.98414	30.81711	28.75567	27.49183	29.65275
M7X805	RHTO_04061	Uncharacterized protein	4	4	14.472	3.64598544343173	-1.3440621693929	27.31544	27.48047	27.37061	28.74291	28.72289	27.48961
M7X8C7	RHTO_03963	Xylose reductase	21	21	323.31	2.05491259124986	1.86441294352213	35.19153	35.84389	35.64898	33.93262	33.46149	33.83696
M7X9A6	RHTO_03495	Pentatricopeptide repeat protein	42	42	323.31	2.52683758871178	-1.11213461558024	30.24491	30.49648	30.38051	31.37596	31.59624	31.58969
M7XBK3	RHTO_02015	Uncharacterized protein	5	5	31.828	2.37111872552162	3.39848709106445	28.05186	28.08836	28.08471	24.0984	25.25459	27.86585
M7XBX1	RHTO_02115	Small subunit ribosomal protein S27Ae	6	2	78.46	2.29228161849854	1.03909810384115	34.66363	34.55745	34.64291	33.76199	33.40248	33.82193	translation [GO:0006412]
M7XC49	RHTO_01805	60S ribosomal protein l3	14	14	143.49	2.64526015671984	-1.72796694437663	27.5796	28.04182	27.74118	29.48345	29.54755	29.92846	RNA processing [GO:0006396]
M7XCQ6	RHTO_01629	L-iditol 2-dehydrogenase	21	21	323.31	2.66802441076963	6.40392239888509	32.78932	32.27944	32.51296	26.94648	25.30015	25.84473
M7XE58	RHTO_06441	Uncharacterized protein	4	4	14.627	3.77341546447856	2.52407868703206	27.44111	27.22808	27.30826	24.89746	24.70602	27.06023	regulation of cell cycle [GO:0051726]
M7XEK4	RHTO_05820	Dihydrodipicolinate synthase	16	16	269.16	4.31392878760802	5.17817656199137	31.14922	30.97596	30.97062	26.02005	25.68747	25.89915	metabolic process [GO:0008152]
M7XF64	RHTO_00758	Mitochondrial large subunit ribosomal protein L49	6	6	93.224	2.79638194933351	-1.76041666666667	28.03002	28.02491	27.72618	29.56244	29.81247	28.71865
M7XF80	ADI1 RHTO_05673	1,2-dihydroxy-3-keto-5-methylthiopentene dioxygenase (EC 1.13.11.54) (Acireductone dioxygenase (Fe(2+)-requiring)) (ARD) (Fe-ARD)	8	8	47.117	2.64047218743568	2.40658410390218	30.63495	30.51362	30.48788	28.46041	27.81739	28.14943	L-methionine salvage from methylthioadenosine [GO:0019509]
M7XG92	RHTO_05321	Thioredoxin	3	3	12.766	3.59525709542103	4.56041590372721	29.26874	29.04015	29.26078	24.36063	24.89832	25.62355	glycerol ether metabolic process [GO:0006662];cell redox homeostasis [GO:0045454]
M7XGH5	RHTO_07844	D-arabinitol dehydrogenase	15	15	323.31	3.55865992381569	2.80480575561523	33.75682	33.51606	33.45525	30.8724	30.67008	30.87063
M7XGJ6	RHTO_07870	Amid-like NADH oxidoreductase	22	22	274.55	2.59131510141373	-2.02403163909912	28.33253	27.8616	28.13907	30.30149	29.9687	29.81784
M7XHK5	RHTO_07108	DUF866 family protein	6	6	31.948	3.28012314735445	2.83294836680095	30.91085	30.94733	31.05381	28.36236	27.91308	28.0286
M7XHV2	RHTO_07218	Malic enzyme	17	17	93.63	3.50034820833929	-1.83553759256999	28.59281	28.44991	28.553	30.26125	30.47363	30.52925	malate metabolic process [GO:0006108];pyruvate metabolic process [GO:0006090];cellular amino acid metabolic process [GO:0006520]
M7XJC1	RHTO_06008	DNA-binding SAP domain containing protein	9	9	75.227	2.65131055540613	1.30537764231364	30.85794	30.56946	30.62958	29.47259	29.28798	29.56089
M7XKQ9	RHTO_04648	Rho GTPase	2	2	10.875	2.17614752763817	-2.16213385264079	25.78196	25.59903	24.98892	27.50597	27.73156	27.91542	small GTPase mediated signal transduction [GO:0007264]
M7XLN1	RHTO_04974	Cold-shock DNA-binding domain containing protein	5	5	57.102	3.2364257644047	1.07478364308675	30.07635	29.92804	30.09874	28.96364	28.95555	28.65976	regulation of transcription, DNA-templated [GO:0006355]
M7XMD8	RHTO_01789	RNA 3'-terminal phosphate cyclase-like protein	5	5	9.1075	2.89877617732748	2.61474895477295	27.08213	27.06969	27.3746	24.79841	24.32303	26.22349	endonucleolytic cleavage in ITS1 to separate SSU-rRNA from 5.8S rRNA and LSU-rRNA from tricistronic rRNA transcript (SSU-rRNA, 5.8S rRNA, LSU-rRNA) [GO:0000447];endonucleolytic cleavage to generate mature 5'-end of SSU-rRNA from (SSU-rRNA, 5.8S rRNA, LSU-rRNA) [GO:0000472];endonucleolytic cleavage in 5'-ETS of tricistronic rRNA transcript (SSU-rRNA, 5.8S rRNA, LSU-rRNA) [GO:0000480]
M7XN27	RHTO_03032	Indole-3-acetaldehyde reductase (NADPH)	13	12	114.62	2.15038175224135	1.43565241495768	32.08787	31.90009	31.95397	30.82024	30.26975	30.4874	cellular aromatic compound metabolic process [GO:0006725];cellular ketone metabolic process [GO:0042180];cellular response to oxidative stress [GO:0034599];cellular amide metabolic process [GO:0043603]
M7XNE5	RHTO_03173	Calcium:hydrogen antiporter	3	3	14.271	2.64131940552759	3.93327744801839	29.48232	28.43078	29.08294	25.16765	24.96315	28.4953
M7XNT9	RHTO_01490	Dihydrodiol dehydrogenase / D-xylose 2-dehydrogenase (NADP)	18	18	263.78	3.42314160499155	1.96823724110921	32.24247	31.95484	32.10787	30.10275	30.16423	30.04895
M7XPW7	RHTO_00402	tRNA-dihydrouridine synthase 2	3	3	10.022	2.49670065633913	3.05954265594482	28.03653	27.93854	28.30761	25.46549	24.60388	28.70797
M7XQG4	RHTO_00727	Structural maintenance of chromosomes protein	8	8	52.11	3.06127008697666	4.42329851786296	28.56122	28.48915	28.58284	24.55615	23.68605	28.1891	mitotic sister chromatid cohesion [GO:0007064]
M7XSR7	RHTO_07590	Mitochondrial NAD+ transporter	5	5	34.909	2.21081618440599	-1.03885046641032	27.245	27.16528	27.32105	28.09728	28.46797	27.54023	transmembrane transport [GO:0055085]
M7XTG0	RHTO_07242	GYF domain containing protein	5	5	24.421	2.07327027946443	1.79588667551677	27.42638	27.86656	27.94799	25.68238	26.2198	27.60738
M7XUW4	RHTO_06042	Formate dehydrogenase (FDH) (EC 1.2.1.2) (NAD-dependent formate dehydrogenase)	19	19	323.31	2.96843658634976	6.30263646443685	31.98206	32.39491	31.95376	26.43105	25.18417	26.06151	formate catabolic process [GO:0042183]
M7XXA4	RHTO_05068	Uncharacterized protein	2	2	3.9669	2.76358698672153	2.35869280497233	27.8147	27.8732	27.8639	25.78472	25.19909	27.36185
M7XXG1	RHTO_02679	Uncharacterized protein	2	2	7.9443	2.27640069330288	2.45592180887858	28.48001	27.86715	27.94687	25.33833	25.94585	25.13792
M7XXN3	RHTO_02754	Translocation protein	4	4	55.285	2.19223021684147	-2.095046043396	25.83539	25.21472	25.24344	27.31025	27.7422	25.15924	posttranslational protein targeting to membrane, translocation [GO:0031204]
M7XZ18	RHTO_03287	Methyltransferase type 11	10	10	142.39	2.32556849342653	3.70656522115072	29.43261	29.04549	29.40274	26.20481	24.96929	25.44843
M7Y0L0	URM1 RHTO_00541	Ubiquitin-related modifier 1	3	3	27.345	3.23157142835189	1.25543721516927	28.75999	28.56551	28.6967	27.37377	27.4635	26.0333	tRNA thio-modification [GO:0034227];tRNA wobble uridine modification [GO:0002098];protein urmylation [GO:0032447]
M7Y0M8	RHTO_00556	Pyridoxine 4-dehydrogenase	22	22	323.31	2.40753525450377	2.09316730499268	34.00788	33.94594	33.94707	32.21807	31.52953	31.99628
M7Y0T1			15	15	306.8	3.08375561181644	3.64709186553955	29.8735	29.654	30.08055	26.50569	25.93883	25.9056
